# HLA-DR4Pred2: an improved method for predicting HLA-DRB1*04:01 binders

**DOI:** 10.1101/2023.07.24.550447

**Authors:** Sumeet Patiyal, Anjali Dhall, Nishant Kumar, Gajendra P. S. Raghava

**Affiliations:** Department of Computational Biology, Indraprastha Institute of Information Technology, Okhla Phase 3, New Delhi-110020, India

**Keywords:** HLA-DRB1*04:01, BLAST, Immunotherapy, Machine Learning, Web server

## Abstract

HLA-DRB1*04:01 is associated with many disease that include sclerosis, arthritis, diabetes and Covid19. Thus, it is important to scan binders of HLA-DRB1*04:01 in an antigen to develop immunotherapy, vaccine and protection against these diseases. One of the major limitations of existing methods for predicting with HLA-DRB1*04:01 binders is that these methods trained on small datasets. This study present a method HLA-DR4Pred2 developed on a large dataset contain 12676 binders and equal number of non-binders. It is an improved version of HLA-DR4Pred, which was trained on a small dataset contain only 576 binders and equal number of binders. All models in this study were trained, optimized and tested on 80% of data called training datasets using five-fold cross-validation; final models were evaluated on 20% of data called validation/independent dataset. A wide range of machine learning techniques have been employed to develop prediction models and achieved maximum AUC of 0.90 and 0.87 on validation dataset using composition and binary profile features respectively. The performance of our composition based model increased from 0.90 to 0.93 when combined with BLAST search. In addition, we also developed our models on alternate or realistic dataset that contain 12676 binders and 86300 non-binders and achieved maximum AUC 0.99. Our method perform better than existing methods when we compare the performance of our best model with performance of existing methods on validation dataset. Finally, we developed standalone and online version of HLA-DR4Pred2 for predicting, designing and virtual scanning of HLA- DRB1*04:01(https://webs.iiitd.edu.in/raghava/hladr4pred2/; https://github.com/raghavagps/hladr4pred2).

**Key Points:**

- HLADR4Pred2.0 is an update of HLADR4Pred
- Predict the binding or non-binding peptides for MHC-Class II allele HLA- DRB1*04:01
- Used alignment free and alignment based hybrid approach
- Motifs which are highly specific to HLA-DRB1*04:01 binders
- Benchmark the performance of the other existing methods with HLADR4Pred2.0

**Author’s Biography:**

1. Sumeet Patiyal is currently working as Ph.D. in Computational biology from Department of Computational Biology, Indraprastha Institute of Information Technology, New Delhi, India
2. Anjali Dhall is currently working as Ph.D. in Computational Biology from Department of Computational Biology, Indraprastha Institute of Information Technology, New Delhi, India.
3. Nishant Kumar is currently working as Ph.D. in Computational biology from Department of Computational Biology, Indraprastha Institute of Information Technology, New Delhi, India
4. Gajendra P. S. Raghava is currently working as Professor and Head of Department of Computational Biology, Indraprastha Institute of Information Technology, New Delhi, India.
