## Supplementary Table for "HLA-DR4Pred2: an improved method for predicting HLA-DRB1*04:01 binders"

### Sheet: Table 1
Supplementary Table 1: Description of features calculated using Pfeature
Module	Type of Feature	Vector size
Composition	AAC (amino acid composition)	20
	DPC (dipeptide composition)	400
	ATC (atomic composition)	5
	BTC (bond composition)	4
	PCP (physico-chemical properties based composition)	30
	RRI (residue repeat information)	20
	DDOR (distance distribution of residues)	20
	SER (Shannon entropy for all residues)	20
	SEP (Shannon entropy based on physico-chemical properties)	25
	CTC (conjoint triad calculation)	343
	CeTD (composition enhanced transition and distribution)	189
	PAAC (pseudo amino acid composition)	21
	APAAC (amphiphilic pseudo amino acid composition)	23
	QSO (quasi-sequence order)	42
	SOCN (sequence order coupling number)	2
Binary	N9	189
	C9	189
	N9C9	378
	NC22	462
	Combined	2382

### Sheet: Table 2
Supplementary Table 2: Performance measures for best performing model developed using fifteen different types composition based features and binary profile based features calculated using Pfeature for main, and alternate dataset
*Sens: Sensitivity; Spec: Specificity; Acc: Accuracy; AUROC : Area under the receiver operating characteristic curve; F1: F1 score; MCC: Matthews Correlation Coefficient; K: Cohen’s Kappa
Features	Dataset	Main Dataset							Alternate Dataset
		Sens	Spec	Acc	AUROC	F1	K	MCC	Sens	Spec	Acc	AUROC	F1	K	MCC
AAC	Training	77.37	76.65	77.01	0.86	0.77	0.54	0.54	83.53	83.98	83.93	0.92	0.57	0.48	0.52
	Validation	77.04	76.77	76.91	0.85	0.77	0.54	0.54	84.26	84.12	84.14	0.92	0.58	0.49	0.53
DPC	Training	81.91	82.18	82.04	0.9	0.82	0.64	0.64	88.71	89.3	89.22	0.96	0.68	0.62	0.64
	Validation	81.14	82.89	82.02	0.9	0.82	0.64	0.64	89.19	89.5	89.46	0.96	0.68	0.63	0.65
ATC	Training	59.13	61.1	60.11	0.64	0.6	0.2	0.2	55.68	60.64	60	0.62	0.26	0.08	0.11
	Validation	58.54	63.29	60.92	0.64	0.6	0.22	0.22	58.42	59.91	59.72	0.62	0.27	0.09	0.12
BTC	Training	55.43	57.17	56.3	0.59	0.56	0.13	0.13	57.43	54.9	55.23	0.59	0.25	0.06	0.08
	Validation	55.35	56.31	55.83	0.58	0.56	0.12	0.12	59.72	54.38	55.07	0.6	0.25	0.07	0.09
PCP	Training	74.12	72.46	73.29	0.81	0.74	0.47	0.47	76.11	77	76.89	0.85	0.46	0.34	0.39
	Validation	71.95	71.06	71.51	0.8	0.72	0.43	0.43	77.79	77.16	77.24	0.85	0.47	0.35	0.4
RRI	Training	75.41	74.76	75.09	0.83	0.75	0.5	0.5	81.6	80.64	80.77	0.89	0.52	0.42	0.47
	Validation	75.19	73.07	74.13	0.83	0.74	0.48	0.48	81.5	80.66	80.77	0.89	0.52	0.42	0.47
DDOR	Training	75.36	76.41	75.88	0.85	0.76	0.52	0.52	84.01	81.95	82.21	0.91	0.55	0.45	0.5
	Validation	75.94	76.26	76.1	0.84	0.76	0.52	0.52	83.24	82.25	82.38	0.92	0.55	0.45	0.5
SER	Training	77.12	77.54	77.33	0.86	0.77	0.55	0.55	83.09	84.74	84.53	0.92	0.58	0.5	0.53
	Validation	77.48	76.26	76.87	0.85	0.77	0.54	0.54	84.77	84	84.1	0.92	0.58	0.49	0.53
SEP	Training	72.18	73.25	72.71	0.8	0.73	0.45	0.45	73.66	76.19	75.87	0.83	0.44	0.32	0.36
	Validation	70.14	72.6	71.37	0.79	0.71	0.43	0.43	74.4	76.29	76.05	0.84	0.44	0.32	0.37
CTC	Training	78.67	79.13	78.9	0.87	0.79	0.58	0.58	86.45	87.65	87.5	0.94	0.64	0.57	0.6
	Validation	77.36	78.23	77.8	0.87	0.78	0.56	0.56	85.6	87.88	87.59	0.93	0.64	0.57	0.6
CeTD	Training	73.97	75.09	74.53	0.83	0.74	0.49	0.49	82.54	80.24	80.53	0.9	0.52	0.42	0.47
	Validation	72.62	74.76	73.69	0.82	0.73	0.47	0.47	82.49	80.47	80.73	0.9	0.52	0.42	0.47
PAAC	Training	77.31	77.32	77.31	0.86	0.77	0.55	0.55	84.03	83.98	83.98	0.92	0.57	0.49	0.53
	Validation	76.69	77.45	77.07	0.85	0.77	0.54	0.54	84.22	85.05	84.95	0.92	0.59	0.51	0.54
APAAC	Training	77.04	78.44	77.74	0.86	0.78	0.56	0.56	84.37	84.59	84.56	0.92	0.58	0.5	0.54
	Validation	77.12	78.63	77.87	0.86	0.78	0.56	0.56	84.3	85.49	85.34	0.93	0.6	0.52	0.55
QSO	Training	76.85	76.19	76.52	0.86	0.77	0.53	0.53	84.23	83.28	83.4	0.92	0.57	0.48	0.52
	Validation	77.12	74.69	75.9	0.85	0.76	0.52	0.52	83.08	83.83	83.73	0.92	0.57	0.48	0.52
SOCN	Training	55.94	51.37	53.66	0.55	0.55	0.07	0.07	58.43	46.56	48.08	0.54	0.22	0.02	0.03
	Validation	52.98	52.88	52.93	0.55	0.53	0.06	0.06	52.07	50.95	51.09	0.52	0.21	0.01	0.02
N9	Training	74.92	74.82	74.87	0.83	0.75	0.5	0.5	82.63	81.2	81.38	0.9	0.53	0.43	0.48
	Validation	75.15	73.98	74.56	0.83	0.75	0.49	0.49	83.16	81.31	81.55	0.9	0.54	0.44	0.49
C9	Training	75.75	75.7	75.73	0.84	0.76	0.52	0.52	81.78	80.19	80.39	0.9	0.52	0.41	0.46
	Validation	75.62	74.57	75.09	0.84	0.75	0.5	0.5	82.05	80.86	81.01	0.9	0.53	0.43	0.47
N9C9	Training	76.98	76.75	76.86	0.85	0.77	0.54	0.54	81.05	82.82	82.59	0.9	0.54	0.45	0.49
	Validation	78.15	77.21	77.68	0.85	0.78	0.55	0.55	79.68	84.38	83.78	0.9	0.56	0.47	0.5
NC22	Training	78.51	78.56	78.54	0.87	0.79	0.57	0.57	86.38	86.96	86.88	0.94	0.63	0.56	0.59
	Validation	78.58	76.07	77.32	0.87	0.78	0.55	0.55	86.11	87.52	87.34	0.94	0.64	0.57	0.6

### Sheet: Table 3
Supplementary Table 3: Performance measures for all model developed using all classifiers on combined features for main, and alternate dataset
*Sens: Sensitivity; Spec: Specificity; Acc: Accuracy; AUROC : Area under the receiver operating characteristic curve; F1: F1 score; MCC: Matthews Correlation Coefficient; K: Cohen’s Kappa
Classifier	Dataset	Main Dataset							Alternate Dataset
		Sens	Spec	Acc	AUROC	F1	Kappa	MCC	Sens	Spec	Acc	AUROC	F1	Kappa	MCC
DT	Training	69.01	64.65	66.83	0.67	0.68	0.34	0.34	46.49	92.17	86.32	0.69	0.47	0.39	0.39
	Validation	68.8	64.35	66.58	0.67	0.67	0.33	0.33	46.08	91.72	85.87	0.69	0.46	0.37	0.37
RF	Training	76.91	76.62	76.76	0.85	0.77	0.54	0.54	84.97	82.98	83.24	0.92	0.57	0.48	0.52
	Validation	76.49	77.21	76.85	0.85	0.77	0.54	0.54	85.13	82.77	83.07	0.92	0.56	0.47	0.52
LR	Training	66.79	65.62	66.21	0.71	0.66	0.32	0.32	63.85	62.52	62.69	0.68	0.31	0.14	0.18
	Validation	64.3	65.85	65.08	0.7	0.65	0.3	0.3	64.77	61.76	62.14	0.68	0.31	0.14	0.18
XGB	Training	76.86	76.71	76.78	0.85	0.77	0.54	0.54	82.12	80.81	80.98	0.9	0.53	0.43	0.47
	Validation	76.29	76.22	76.26	0.84	0.76	0.53	0.53	80.99	80.29	80.38	0.89	0.51	0.41	0.46
KNN	Training	64.1	52.38	58.24	0.61	0.61	0.17	0.17	62.92	56.57	57.38	0.62	0.27	0.09	0.13
	Validation	62.92	52.29	57.6	0.61	0.6	0.15	0.15	63.16	56.34	57.21	0.62	0.27	0.09	0.13
GNB	Training	63.09	71.52	67.3	0.7	0.66	0.35	0.35	64.52	64.58	64.57	0.69	0.32	0.16	0.2
	Validation	62.68	71.77	67.23	0.7	0.66	0.34	0.35	63.35	64.49	64.34	0.69	0.31	0.15	0.19
ET	Training	78.8	80.05	79.42	0.88	0.79	0.59	0.59	86.68	87.28	87.2	0.94	0.63	0.56	0.6
	Validation	78.58	80.24	79.41	0.88	0.79	0.59	0.59	86.43	87.62	87.47	0.95	0.64	0.57	0.6
SVC	Training	55.55	53.13	54.34	0.57	0.55	0.09	0.09	56.44	47.2	48.38	0.54	0.22	0.02	0.02
	Validation	55.7	55.05	55.37	0.58	0.56	0.11	0.11	53.61	51.91	52.13	0.54	0.22	0.03	0.04

### Sheet: Table 4
Supplementary Table 4: Performance of various classifiers after reducing the features using SVC-L1
*Sens: Sensitivity; Spec: Specificity; Acc: Accuracy; AUROC : Area under the receiver operating characteristic curve; F1: F1 score; MCC: Matthews Correlation Coefficient; K: Cohen’s Kappa
Classifier	Dataset	Main Dataset							Alternate Dataset
		Sens	Spec	Acc	AUROC	F1	Kappa	MCC	Sens	Spec	Acc	AUROC	F1	Kappa	MCC
DT	Training	67.04	62.81	64.92	0.65	0.66	0.3	0.3	45.85	91.91	86.01	0.69	0.46	0.38	0.38
	Validation	66.51	63.49	65	0.65	0.66	0.3	0.3	45.84	92.02	86.11	0.69	0.46	0.38	0.38
RF	Training	76.29	75.56	75.93	0.85	0.76	0.52	0.52	85.41	83.31	83.58	0.92	0.57	0.48	0.53
	Validation	76.25	75.91	76.08	0.84	0.76	0.52	0.52	85.37	83.54	83.77	0.92	0.57	0.49	0.53
LR	Training	64.83	66.63	65.73	0.71	0.65	0.32	0.32	67.43	67.89	67.83	0.74	0.35	0.2	0.25
	Validation	63.83	66.84	65.33	0.71	0.65	0.31	0.31	65.44	67.43	67.18	0.73	0.34	0.18	0.23
XGB	Training	74.42	74.69	74.56	0.82	0.75	0.49	0.49	79.93	79.97	79.96	0.88	0.51	0.4	0.45
	Validation	73.96	74.84	74.4	0.82	0.74	0.49	0.49	77.91	79.54	79.33	0.87	0.49	0.38	0.43
KNN	Training	63.06	51.78	57.42	0.6	0.6	0.15	0.15	80.67	70.6	71.89	0.82	0.42	0.29	0.36
	Validation	62.64	53.98	58.31	0.61	0.6	0.17	0.17	80.51	70.36	71.66	0.81	0.42	0.29	0.35
GNB	Training	67.14	67.08	67.11	0.72	0.67	0.34	0.34	65.62	65.52	65.53	0.71	0.33	0.17	0.21
	Validation	65.01	66.88	65.94	0.71	0.66	0.32	0.32	65.52	64.88	64.96	0.7	0.32	0.16	0.21
ET	Training	78.53	79.43	78.98	0.88	0.79	0.58	0.58	87.24	87.37	87.36	0.95	0.64	0.57	0.6
	Validation	77.95	78.75	78.35	0.87	0.78	0.57	0.57	87.57	88.11	88.04	0.95	0.65	0.59	0.62
SVC	Training	54.91	52.99	53.95	0.56	0.54	0.08	0.08	73.21	74.34	74.19	0.82	0.42	0.29	0.34
	Validation	55.62	54.81	55.22	0.57	0.55	0.1	0.1	72.27	75.69	75.25	0.82	0.43	0.3	0.35

### Sheet: Table 5
Supplementary Table 5: Performance of hybrid model at different e-values on Traininging and Validationing dataset
*Sens: Sensitivity; Spec: Specificity; Acc: Accuracy; AUROC : Area under the receiver operating characteristic curve; F1: F1 score; MCC: Matthews Correlation Coefficient; K: Cohen’s Kappa
E-value	Dataset	Main Dataset							Alternate Dataset
		Sens	Spec	Acc	AUROC	F1	K	MCC	Sens	Spec	Acc	AUROC	F1	K	MCC
1e-06	Training	81.53	82.85	82.19	0.9	0.82	0.64	0.64	88.47	89.07	88.99	0.95	0.67	0.61	0.64
	Validation	82.92	80.67	81.79	0.9	0.82	0.64	0.64	88.32	89.77	89.58	0.95	0.68	0.63	0.65
1e-05	Training	81.63	82.87	82.25	0.9	0.82	0.65	0.65	88.94	88.27	88.35	0.95	0.66	0.6	0.63
	Validation	83.35	80.67	82.01	0.91	0.82	0.64	0.64	89.56	89.33	89.36	0.95	0.68	0.62	0.65
0.0001	Training	81.86	82.89	82.38	0.9	0.82	0.65	0.65	88.21	88.95	88.86	0.95	0.67	0.61	0.63
	Validation	84.01	80.71	82.36	0.91	0.83	0.65	0.65	88.9	90.32	90.14	0.95	0.7	0.64	0.66
0.001	Training	82.42	82.95	82.68	0.91	0.83	0.65	0.65	88.89	88.6	88.64	0.95	0.67	0.6	0.63
	Validation	84.47	80.86	82.67	0.91	0.83	0.65	0.65	89.33	90.25	90.13	0.96	0.7	0.64	0.67
0.01	Training	83.46	82.97	83.22	0.91	0.83	0.66	0.66	89.33	88.46	88.57	0.96	0.67	0.6	0.63
	Validation	85.68	80.75	83.21	0.92	0.84	0.66	0.67	89.67	90.24	90.17	0.96	0.7	0.64	0.67
0.1	Training	84.36	84.79	84.57	0.92	0.85	0.69	0.69	89.31	88.26	88.4	0.96	0.66	0.6	0.63
	Validation	87.03	83	85.02	0.93	0.85	0.7	0.7	89.64	90.21	90.14	0.96	0.7	0.64	0.67
1	Training	85.52	84.02	84.77	0.92	0.85	0.7	0.7	89.31	88.26	88.4	0.98	0.66	0.6	0.63
	Validation	88.32	82.3	85.31	0.93	0.86	0.71	0.71	89.64	90.21	90.14	0.99	0.7	0.64	0.67
10	Training	85.05	84.6	84.82	0.92	0.85	0.7	0.7	88.57	88.42	88.44	0.96	0.66	0.6	0.63
	Validation	87.62	84.67	86.14	0.93	0.86	0.72	0.72	90.02	89.33	89.42	0.96	0.69	0.63	0.65
100	Training	84.33	84.2	84.26	0.92	0.84	0.69	0.69	89.82	89.56	89.59	0.96	0.69	0.63	0.66
	Validation	87.15	82.84	85	0.93	0.85	0.7	0.7	90.06	89.8	89.83	0.96	0.69	0.64	0.66

### Sheet: Table 6
Supplementary Table 6: Extensive comparison between HLADR4Pred and HLADR4Pred2.0
S.No.	HLADR4Pred	HLADR4Pred2.0
Dataset
1	567 HLA-DRB1*04:01 binders and 567 non-binders	12676 HLA-DRB1*04:01 binders and 86300 non-binders
2	Peptides with length 9 amino acids	Peptides with length 9-22 amino acids
Features
3	Binary profile	Dipeptide composition
4	No similarity search was performed	Similarity search was performed
Algorithm
5	SVM and ANN based model	Extra-tree classifier was implemented
6	Only ML based model was implemented	Hybrid model with ML + BLAST was implemented
Webserver
7	Non-responsive template	Responsive template
8	Not compatible with modern devices	Compatible with all modern day devices
9	No facility of scanning or designing	Options of scanning and designing are provided
10	No similarity search option	BLAST search against database made up of HLA-DRB1*04:01 binding peptides
11	No motif search was performed	Facility with motif scan based prediction is available
Standalone
12	No standalone is available	Python- and Perl-based standalone is available
13	No GitHub repository is provided	GitHub repository is available with standalone
14	No docker based distribution is available	Docker based option is available via GPSRdocker
